# Spatial transcriptomics reveals unique molecular fingerprints of human nociceptors

**DOI:** 10.1101/2021.02.06.430065

**Authors:** Diana Tavares-Ferreira, Stephanie Shiers, Pradipta R. Ray, Andi Wangzhou, Vivekanand Jeevakumar, Ishwarya Sankaranarayanan, Anna Cervantes, Jeffrey C Reese, Alexander Chamessian, Bryan A. Copits, Patrick M. Dougherty, Robert W. Gereau, Michael D. Burton, Gregory Dussor, Theodore J. Price

## Abstract

Nociceptors are specialized sensory neurons that detect damaging or potentially damaging stimuli and are found in the dorsal root (DRG) and trigeminal ganglia. These neurons are critical for the generation of neuronal signals that ultimately create the perception of pain. These neurons are also primary targets for acute and chronic pain therapeutics. Single-cell transcriptomics on mouse nociceptors has transformed our understanding of pain mechanisms. We sought to generate equivalent information for human nociceptors with the goal of identifying transcriptomic signatures of nociceptors, identifying species differences and elucidating new drug targets. We used spatial transcriptomics to molecularly characterize transcriptomes of single dorsal root ganglion (DRG) neurons from 8 organ donors. We identified 12 clusters of human sensory neurons, 5 of which are C nociceptors; as well as 1 Aβ nociceptor, 2 Aδ, 2 Aβ and 1 proprioceptor subtypes. By focusing on expression profiles for ion channels, G-protein coupled receptors (GPCRs) and other pharmacological targets, we provide a rich map of drug targets in the human DRG with direct comparison to mouse sensory neuron transcriptomes. We also compare human DRG neuronal subtypes to non-human primates showing conserved patterns of gene expression among many cell types, but divergence among specific nociceptor subsets. Finally, we identify sex differences in human DRG subpopulation transcriptomes, including a marked increase in *CALCA* expression in female pruritogen receptor enriched nociceptors. Our data open the door to development of drug discovery programs for new pain targets and unparalleled molecular characterization of clinical sensory disorders.

**One Sentence Summary:** We used spatial transcriptomics to molecularly characterize human sensory neurons, comparing them to mouse and non-human primate finding similarities but also divergence, in particular among drug targets.
