## Supplementary material for "Spatial transcriptomics reveals unique molecular fingerprints of human nociceptors": Zip of Supplemental files 1 - 30: FileS28_Gene_enrichment_pruritogen_receptor_enriched_neurons.xlsx

### Sheet: analysis
Analysis Type:	PANTHER Overrepresentation Test (Released 20210224)
Annotation Version and Release Date:	GO Ontology database DOI: 10.5281/zenodo.4495804 Released 2021-02-01
Analyzed List:	upload_1 (Homo sapiens)
Reference List:	Homo sapiens (all genes in database)
Test Type:	FISHER
Correction:	FDR
GO biological process complete	Homo sapiens - REFLIST (20595)	Number of genes from input	Fold Enrichment	raw P-value	FDR
electron transport coupled proton transport (GO:0015990)	5	3	> 100	5e-06	0.00877
energy coupled proton transmembrane transport, against electrochemical gradient (GO:0015988)	5	3	> 100	5e-06	0.00789
regulation of lipid biosynthetic process (GO:0046890)	197	9	10.01	4.14e-07	0.00109
positive regulation of lymphocyte proliferation (GO:0050671)	138	6	9.53	5.04e-05	0.0361
positive regulation of mononuclear cell proliferation (GO:0032946)	139	6	9.46	5.24e-05	0.0344
positive regulation of leukocyte proliferation (GO:0070665)	150	6	8.76	7.87e-05	0.046
cell chemotaxis (GO:0060326)	202	7	7.59	4.73e-05	0.0355
regulation of lymphocyte proliferation (GO:0050670)	226	7	6.79	9.36e-05	0.0492
regulation of mononuclear cell proliferation (GO:0032944)	228	7	6.73	9.87e-05	0.0487
regulation of lipid metabolic process (GO:0019216)	403	11	5.98	2.81e-06	0.00633
cellular divalent inorganic cation homeostasis (GO:0072503)	462	10	4.74	5.67e-05	0.0358
divalent inorganic cation homeostasis (GO:0072507)	483	10	4.54	8.14e-05	0.0458
response to inorganic substance (GO:0010035)	542	11	4.45	4.19e-05	0.0389
chemotaxis (GO:0006935)	546	11	4.41	4.47e-05	0.0392
taxis (GO:0042330)	549	11	4.39	4.69e-05	0.037
response to hormone (GO:0009725)	807	14	3.8	1.96e-05	0.0238
response to lipid (GO:0033993)	822	14	3.73	2.4e-05	0.0252
positive regulation of cell population proliferation (GO:0008284)	932	14	3.29	9.14e-05	0.0497
chemical homeostasis (GO:0048878)	1124	16	3.12	5.13e-05	0.0351
response to abiotic stimulus (GO:0009628)	1162	16	3.02	7.56e-05	0.0458
homeostatic process (GO:0042592)	1659	21	2.77	1.65e-05	0.0216
regulation of cell population proliferation (GO:0042127)	1640	20	2.67	4.61e-05	0.0383
nervous system development (GO:0007399)	2189	25	2.5	1.24e-05	0.0178
response to external stimulus (GO:0009605)	2508	28	2.45	4.78e-06	0.00943
system development (GO:0048731)	4279	44	2.25	2.37e-08	0.000187
regulation of localization (GO:0032879)	2734	28	2.24	2.55e-05	0.0252
animal organ development (GO:0048513)	3187	31	2.13	2.29e-05	0.0257
multicellular organism development (GO:0007275)	4877	47	2.11	3.38e-08	0.000178
developmental process (GO:0032502)	5729	54	2.07	2.21e-09	3.49e-05
anatomical structure development (GO:0048856)	5266	49	2.04	4.19e-08	0.000165
multicellular organismal process (GO:0032501)	6909	57	1.81	1.25e-07	0.000395
negative regulation of biological process (GO:0048519)	5541	43	1.7	9.8e-05	0.0499
