## Supplementary material for "Spatial transcriptomics reveals unique molecular fingerprints of human nociceptors": Zip of Supplemental files 1 - 30: FileS29_sequencing_stats.xlsx

### Sheet: Sheet1
SEQUENCING RUN 1
Donor ID	Sequencing sample ID	Visium sample ID	Section ID	Sex	Total Number of reads	Seq saturation	Reads mapped	Reads mapped confidence	Total genes detected	Number barcodes under tissue	Mean reads/barcode	Median genes/barcode	Median UMI Counts per spot	Fraction reads in barcodes under tissue
1	Sample 1	F1	F1-1	F	45401868	0.523	0.857	0.814	24380	1973	23012	2216	4269	0.907
2	Sample 2	M1	M1-1	M	49807373	0.63	0.916	0.877	24336	2026	24584	1632	2944	0.92
3	Sample 3	F2	F2-1	F	47459721	0.578	0.875	0.842	24563	2873	16519	1572	2475	0.919
4	Sample 4	M2	M2-1	M	56618676	0.82	0.91	0.872	22576	1753	32298	1516	2281	0.841
1	Sample 5	F1	F1-2	F	34446257	0.316	0.796	0.754	24525	2883	11948	1868	3389	0.965
2	Sample 6	M1	M1-2	M	53055539	0.832	0.89	0.843	22673	2259	23486	917	1318	0.905
3	Sample 7	F2	F1-2	F	56532005	0.534	0.9	0.861	25450	2922	19347	1896	3252	0.957
4	Sample 8	M2	M2-2	M	82204880	0.666	0.897	0.827	25737	2087	39389	2946	6288	0.908
SEQUENCING RUN 2
Donor ID	Sequencing sample ID	Visium sample ID	Section ID	Sex	Total Number of reads	Seq saturation	Reads mapped	Reads mapped confidence	Total genes detected	Number barcodes under tissue	Mean reads/barcode	Median genes/barcode	Median UMI Counts per spot	Fraction reads in barcodes under tissue
5	Sample 1	F3	F3-1	F	31113711	0.34	0.867	0.832	24487	2995	10389	1507	2535	0.938
6	Sample 2	M3	M3-1	M	65663964	0.674	0.873	0.835	24616	2601	25246	1624	2744	0.945
7	Sample 3	F4	F4-1	F	65841491	0.72	0.656	0.633	23339	2709	24305	800	1044	0.83
8	Sample 4	M4	M4-1	M	55263567	0.67	0.846	0.814	24300	2421	22827	1556	2422	0.935
5	Sample 5	F3	F3-2	F	51033271	0.548	0.882	0.849	24771	2329	21912	2026	3817	0.92
6	Sample 6	M3	M3-2	M	55897861	0.679	0.892	0.853	24529	3001	18626	1336	2163	0.935
7	Sample 7	F4	F4-2	F	56907888	0.717	0.807	0.777	23621	2169	26237	996	1441	0.853
8	Sample 8	M4	M4-1	M	23193923	0.406	0.882	0.849	23288	2520	9204	1194	1802	0.889
